# Activity-driven synaptic translocation of LGI1 controls excitatory neurotransmission

**DOI:** 10.1101/2022.07.03.498586

**Authors:** Ulku Cuhadar, Lorenzo Calzado-Reyes, Carlos Pascual-Caro, Aman S. Aberra, Andreas Ritzau-Jost, Abhi Aggarwal, Keiji Ibata, Kaspar Podgorski, Michisuke Yuzaki, Christian Geis, Stefan Hallerman, Michael B. Hoppa, Jaime de Juan-Sanz

**Author notes:** These authors contributed equally to this work (Ulku Cuhadar, Lorenzo Calzado-Reyes).

## Abstract

The fine control of synaptic function requires robust trans-synaptic molecular interactions. However, it remains poorly understood how the landscape of trans-synaptic bridges dynamically remodels to reflect functional states of the synapse. Here we developed novel optical tools to visualize in firing synapses the molecular behavior of a particular secreted trans-synaptic protein, LGI1, and its presynaptic receptor, ADAM23, and discovered that neuronal activity acutely rearranges the abundance of these proteins at the synaptic cleft. Surprisingly, LGI1 in synapses was not secreted, as described elsewhere, but exo- and endocytosed through its interaction with ADAM23. Activity-driven translocation of LGI1 facilitated the formation of trans-synaptic connections proportionally to the history of activity of the synapse, adjusting excitatory transmission to synaptic firing rates. Thus, our findings reveal that LGI1 abundance at the synaptic cleft can be acutely remodeled and serves as a critical point of activity-dependent control of synaptic function.

**Highlights:**

– Neuronal activity translocates LGI1 and ADAM23 to the presynaptic surface
– LGI1 and ADAM23 are not located in synaptic vesicles
– Stable cleft localization of LGI1 depends on the history of synaptic activity
– LGI1 abundance at the synaptic cleft controls glutamate release
