## Supplementary material for "Activity-driven synaptic translocation of LGI1 controls excitatory neurotransmission": Supp. Table ST1

### Sheet: Summary
Fig 1C
Condition	Events/ROI	Neurons	Independent experiments
LGI1-pH	12	10	3
Fig 1F
Condition	Events/ROI	Neurons	Independent experiments
Axon	302	5	2
Presynapse	448	5	2
Fig 1G
Condition	Events/ROI	Neurons	Independent experiments	Mean	SEM	Statistical n	Test	p value	Significantly different?
Axon	302	5	2	346.2	28.8	302	Mann-Whitney test	<0.0001	Yes
Presynapse	448	5	2	937.8	47.9	448
Fig 2A
Condition	Events/ROI	Neurons	Independent experiments	Mean	SEM	Statistical n	Test	p value	Significantly different?
vGlut-pH	N/A	13	7	5.77	0.04	13	Unpaired t test	<0.0001	Yes
LGI1-pH	N/A	25	15	6.11	0.05	25
Fig 2C
Condition	Events/ROI	Neurons	Independent experiments	Mean	SEM	Statistical n	Test	p value	Significantly different?
vGlut-pH	1214	11	6	0.38	0.01	1214	Mann-Whitney test	<0.0001	Yes
LGI1-pH	390	7	7	3.97	0.22	390
Fig 2D
Condition	Events/ROI	Neurons	Independent experiments	Mean	SEM	Statistical n	Test	p value	Significantly different?
vGlut-pH	N/A	10	8	0.67	0.12	10	Unpaired t test	0.0019	Yes
LGI1-pH	N/A	10	5	0.16	0.06	10
Fig 2E
Condition	Events/ROI	Neurons	Independent experiments	Mean	SEM	Statistical n	Test	p value	Significantly different?
vGlut-pH	N/A	4	3	0.5	0.05	4	Mann-Whitney test	0.0061	Yes
LGI1-pH	N/A	7	5	-0.04	0.05	7
Fig 2F
Condition	Events/ROI	Neurons	Independent experiments	Mean	SEM	Statistical n	Test	p value	Significantly different?
vGlut-pH	N/A	9	8	67.32	8.88	9	N/A	N/A	N/A
vGlut-pH + dn-SNAP25	N/A	6	4	19.95	8.24	6	Dunn's multiple comparisons test (vs. vGlut-pH)	0.0232	Yes
vGlut-pH + dn-SNAP29	N/A	7	4	50.83	5.18	7		0.975	No
vGlut-pH + dn-Stx1A	N/A	7	3	3.96	2.36	7		0.0001	Yes
vGlut-pH + dn-Stx4	N/A	7	3	71.59	4.76	7		>0.9999	No
vGlut-pH + TeNT	N/A	4	1	8.23	2.35	4		0.0195	Yes
Fig 2G
Condition	Events/ROI	Neurons	Independent experiments	Mean	SEM	Statistical n	Test	p value	Significantly different?
LGI1-pH	N/A	14	13	29.16	3.25	14	N/A	N/A	N/A
LGI1-pH + dn-SNAP25	N/A	10	5	31.57	7.44	10	Dunn's multiple comparisons test (vs. LGI1-pH)	>0.9999	No
LGI1-pH + dn-SNAP29	N/A	17	11	19.31	2.24	17		0.4794	No
LGI1-pH + dn-Stx1A	N/A	13	5	9.43	2.06	13		0.0003	Yes
LGI1-pH + dn-Stx4	N/A	9	3	12.7	1.72	9		0.03	Yes
LGI1-pH + TeNT	N/A	8	2	13.2	4.3	8		0.0143	Yes
Fig 2H
Condition	Events/ROI	Neurons	Independent experiments	Mean	SEM	Statistical n	Test	p value	Significantly different?
vGlut-pH	N/A	4	1	0.88	0.03	4	Mann-Whitney test	0.0283	Yes
LGI1-pH	N/A	7	2	0.55	0.15	8
Fig 3A
Condition	Events/ROI	Neurons	Independent experiments
LGI1-pH	130	7	6
Fig 3B
Condition	Events/ROI	Neurons	Independent experiments
NPY-pH	39	4	3
Fig 3C
Condition	Events/ROI	Neurons	Independent experiments	Mean	SEM	Statistical n	Test	p value	Significantly different?
LGI1-pH	130	7	6	0.91	0.03	130	Mann-Whitney test	<0.0001	Yes
NPY-pH	39	4	3	0.03	0.03	39
Fig 3E
Condition	Events/ROI	Neurons	Independent experiments	Mean	SEM	Statistical n	Test	p value	Significantly different?
LGI1-pH Before	N/A	16	15	3230	478.8	16	Wilcoxon matched-pairs signed rank test	0.8603	No
LGI1-pH After	N/A	16	15	3165	506	16
Fig 3G
Condition	Events/ROI	Neurons	Independent experiments	Mean	SEM	Statistical n	Test	p value	Significantly different?
LGI1Y433A-pH Before	N/A	11	4	2188	400.4	11	Wilcoxon matched-pairs signed rank test	0.0068	Yes
LGI1Y433A-pH	N/A	11	4	1803	326.8	11
Fig 3J
Condition	Events/ROI	Neurons	Independent experiments	Mean	SEM	Statistical n	Test	p value	Significantly different?
vGlut-pH	1214	11	6	0.38	0.01	1214	Mann-Whitney test	<0.0001	Yes
ADAM23-pH	257	6	3	6.34	0.28	257
Fig 3K
Condition	Events/ROI	Neurons	Independent experiments	Mean	SEM	Statistical n	Test	p value	Significantly different?
vGlut-pH	N/A	13	7	5.77	0.04	13	Unpaired t test	<0.0001	Yes
ADAM23-pH	N/A	12	6	6.55	0.08	12
Fig 3L
Condition	Events/ROI	Neurons	Independent experiments
ADAM23-pH	47	6	3
Fig 4B
Condition	Events/ROI	Neurons	Independent experiments	Mean	SEM	Statistical n	Test	p value	Significantly different?
LGI1-pH Before	N/A	14	14	20.36	3.96	14	Wilcoxon matched-pairs signed rank test	0.0001	Yes
LGI1-pH After	N/A	14	14	28.79	3.93	14
Fig 4D
Condition	Events/ROI	Neurons	Independent experiments	Mean	SEM	Statistical n	Test	p value	Significantly different?
vGlut-pH Before	N/A	6	4	7.24	1.88	6	Wilcoxon matched-pairs signed rank test	0.0625	No
vGlut-pH After	N/A	6	4	9.3	2.23	6
Fig 4F
Condition	Events/ROI	Neurons	Independent experiments	Mean	SEM	Statistical n	Test	p value	Significantly different?
LGI1-pH	N/A	18	3	35.18	4.13	18	Mann Whitney test	<0.0001	Yes
LGI1-pH + TTX	N/A	19	3	12.2	1.82	19
Fig 4G
Condition	Events/ROI	Neurons	Independent experiments	Mean	SEM	Statistical n	Test	p value	Significantly different?
ADAM23-pH	N/A	11	2	46.47	2.54	11	Mann Whitney test	0.0004	Yes
ADAM23-pH + TTX	N/A	7	2	26.27	3.35	7
Fig 4K
Condition	Events/ROI	Neurons	Independent experiments	Mean	SEM	Statistical n	Test	p value	Significantly different?
Control	N/A	N/A	4	1	N/A	4	Mann Whitney test	0.0286	Yes
TTX	N/A	N/A	4	0.48	0.07	4
Fig 4L
Condition	Events/ROI	Neurons	Independent experiments	Mean	SEM	Statistical n	Test	p value	Significantly different?
Control	N/A	N/A	4	1	N/A	4	Mann Whitney test	0.3143	No
TTX	N/A	N/A	4	1.08	0.15	4
Fig 5A
Condition	Events/ROI	Neurons	Independent experiments	Mean	SEM	Statistical n	Test	p value	Significantly different?
LGI1-pH	N/A	21	18	366.5	53.06	21	N/A	N/A	N/A
LGI1S473L-pH	N/A	9	5	448.6	152.5	9	Dunn's multiple comparisons test (vs. LGI1-pH)	>0.9999	No
LGI1Y433A-pH	N/A	11	4	314.4	69.82	11		>0.9999	No
LGI1R474Q-pH	N/A	8	4	205.7	44.97	8		>0.9999	No
LGI1T380A-pH	N/A	9	6	99.87	42.47	9		0.0188	Yes
LGI1C200R-pH	N/A	7	5	13.48	5.66	7		<0.0001	Yes
LGI1E383A-pH	N/A	7	4	23.4	3.62	7		0.0001	Yes
Fig 5B
Condition	Events/ROI	Neurons	Independent experiments	Mean	SEM	Statistical n	Test	p value	Significantly different?
LGI1-pH	N/A	16	15	6.05	0.06	16	N/A	N/A	N/A
LGI1S473L-pH	N/A	9	5	6.16	0.11	9	Dunn's multiple comparisons test (vs. LGI1-pH)	>0.9999	No
LGI1Y433A-pH	N/A	11	4	6.29	0.13	11		0.7971	No
LGI1R474Q-pH	N/A	8	4	6.37	0.1	8		0.1624	No
LGI1T380A-pH	N/A	9	6	6.6	0.12	9		0.0074	Yes
Fig 5C
Condition	Events/ROI	Neurons	Independent experiments	Mean	SEM	Statistical n	Test	p value	Significantly different?
LGI1-pH	130	16	6	0.28	0.04	16	N/A	N/A	N/A
LGI1S473L-pH	91	9	5	0.27	0.06	9	Dunn's multiple comparisons test (vs. LGI1-pH)	>0.9999	No
LGI1Y433A-pH	42	9	3	0.17	0.08	9		>0.9999	No
LGI1R474Q-pH	24	8	4	-0.04	0.06	8		0.0014	Yes
LGI1T380A-pH	48	9	6	0.28	0.08	9		>0.9999	No
Fig 5D
Condition	Events/ROI	Neurons	Independent experiments
LGI1-pH	130	7	6
LGI1S473L-pH	91	9	5
LGI1Y433A-pH	42	9	3
LGI1R474Q-pH	24	8	4
LGI1T380A-pH	48	9	6
Fig 5E
Condition	Events/ROI	Neurons	Independent experiments	Mean	SEM	Statistical n	Test	p value	Significantly different?
LGI1-pH Before	N/A	14	14	895.3	116.4	14	Wilcoxon matched-pairs signed rank test	0.0023	Yes
LGI1-pH After	N/A	14	14	1160	147.9	14
LGI1S473L-pH Before	N/A	9	5	629.2	113.1	9	Wilcoxon matched-pairs signed rank test	0.1641	No
LGI1S473L-pH After	N/A	9	5	727.2	78.96	9
LGI1Y433A-pH Before	N/A	11	4	530.7	60.64	11	Wilcoxon matched-pairs signed rank test	0.7646	No
LGI1Y433A-pH After	N/A	11	4	537.4	67.78	11
LGI1R474Q-pH Before	N/A	8	4	658.3	104.7	8	Wilcoxon matched-pairs signed rank test	0.1094	No
LGI1R474Q-pH After	N/A	8	4	769.1	145.4	8
LGI1T380A-pH Before	N/A	9	6	296.9	49.15	9	Wilcoxon matched-pairs signed rank test	0.2031	No
LGI1T380A-pH After	N/A	9	6	391.4	85.74	9
Fig 6A
Condition	Events/ROI	Neurons	Independent experiments
Control	N/A	19	16
LGI1-pHmScarlet	N/A	26	16
Fig 6B
Condition (width at % of peak)	Events/ROI	Neurons	Independent experiments	Mean	SEM	Statistical n	Test	p value	Significantly different?
Control (10%)	N/A	19	16	11.49	3.03	19	Mann Whitney test	0.0174	Yes
LGI1-pHmScarlet (10%)	N/A	26	16	4.34	0.58	26
Control (20%)	N/A	19	16	3.778	0.41	19	Mann Whitney test	0.0388	Yes
LGI1-pHmScarlet (20%)	N/A	26	16	2.866	0.23	26
Control (30%)	N/A	19	16	2.683	0.22	19	Mann Whitney test	0.1108	No
LGI1-pHmScarlet (30%)	N/A	26	16	2.221	0.13	26
Control (40%)	N/A	19	16	2.141	0.16	19	Mann Whitney test	0.1274	No
LGI1-pHmScarlet (40%)	N/A	26	16	1.815	0.08	26
Control (50%)	N/A	19	16	1.753	0.13	19	Mann Whitney test	0.2302	No
LGI1-pHmScarlet (50%)	N/A	26	16	1.494	0.06	26
Fig 6C
Condition	Events/ROI	Neurons	Independent experiments	Mean	SEM	Statistical n	Test	p value	Significantly different?
Control	N/A	19	16	0.11	0.01	19	Mann Whitney test	0.2486	No
LGI1-pHmScarlet	N/A	26	16	0.1	0.01	26
Fig 6D
Condition	Events/ROI	Neurons	Independent experiments
Control	N/A	40	4
LGI1-pHmScarlet	N/A	21	1
Fig 6E
Condition	Events/ROI	Neurons	Independent experiments	Mean	SEM	Statistical n	Test	p value	Significantly different?
Control	N/A	40	4	0.08	0.01	40	Mann Whitney test	0.0224	Yes
LGI1-pHmScarlet	N/A	21	1	0.03	0.01	21
Fig 6F
Condition	Events/ROI	Neurons	Independent experiments	Mean	SEM	Statistical n	Test	p value	Significantly different?
Group 0	732	40	4	0.84	0.027	732	N/A	N/A	N/A
Group 1	210	21	1	0.54	0.02	210	Dunn's multiple comparisons test (vs. Group 0)	>0.9999	No
Group 2	210			0.59	0.03	210		<0.0001	Yes
Group 3	212			0.52	0.03	212		<0.0001	Yes
Group 4	212			0.46	0.03	212		<0.0001	Yes
Group 5	212			0.31	0.03	212		<0.0001	Yes
Group 6	211			0.29	0.02	211		<0.0001	Yes
Fig 6G
Condition	Events/ROI	Neurons	Independent experiments
Control	N/A	23	2
LGI1-pHmScarlet	N/A	40	4
Fig 6H
Condition	Events/ROI	Neurons	Independent experiments	Mean	SEM	Statistical n	Test	p value	Significantly different?
Control	N/A	23	2	4.54	0.5	23	Unpaired t test	0.0004	Yes
LGI1-pHmScarlet	N/A	40	4	2.7	0.24	40
Fig 6I
Condition	Events/ROI	Neurons	Independent experiments	Mean	SEM	Statistical n	Test	p value	Significantly different?
Group 0	994	23	2	4.18	0.1	994	N/A	N/A	N/A
Group 1	215	40	4	2.5	0.16	215	Dunn's multiple comparisons test (vs. Group 0)	<0.0001	Yes
Group 2	216			2.02	0.09	216		<0.0001	Yes
Group 3	216			1.87	0.11	216		<0.0001	Yes
Group 4	216			1.63	0.09	216		<0.0001	Yes
Fig 6K
Condition	Events/ROI	Neurons	Independent experiments
Control	N/A	17	6
LGI1-pH	N/A	18	5
LGI1	N/A	12	3
Fig 6L
Condition	Events/ROI	Neurons	Independent experiments	Mean	SEM	Statistical n	Test	p value	Significantly different?
Control	N/A	17	6	27.95	2.18	17	Dunn's multiple comparisons test (vGlut-mOrange vs. vGlut-mOrange+LGI1-pH)	0.0191	Yes
LGI1-pH	N/A	18	5	18.69	1.74	18	Dunn's multiple comparisons test (vGlut-mOrange vs. vGlut-mOrange+LGI1)	0.009	Yes
LGI1	N/A	12	3	16.18	2.79	12	Dunn's multiple comparisons test (vGlut-mOrange+LGI1-pH vs. vGlut-mOrange+LGI1)	>0.9999	No
Fig 6M
Condition	Events/ROI	Neurons	Independent experiments	Mean	SEM	Statistical n	Test	p value	Significantly different?
Control	N/A	17	6	6.01	0.03	17	Dunn's multiple comparisons test (vGlut-mOrange vs. vGlut-mOrange+LGI1-pH)	>0.9999	No
LGI1-pH	N/A	18	5	6.02	0.03	18	Dunn's multiple comparisons test (vGlut-mOrange vs. vGlut-mOrange+LGI1)	0.652	No
LGI1	N/A	12	3	5.96	0.02	12	Dunn's multiple comparisons test (vGlut-mOrange+LGI1-pH vs. vGlut-mOrange+LGI1)	0.1609	No
Fig 6N
Condition	Events/ROI	Neurons	Independent experiments	Mean	SEM	Statistical n	Test	p value	Significantly different?
Control	N/A	17	6	9.35	0.76	17	Dunn's multiple comparisons test (vGlut-mOrange vs. vGlut-mOrange+LGI1-pH)	>0.9999	No
LGI1-pH	N/A	18	5	10.56	1.28	18	Dunn's multiple comparisons test (vGlut-mOrange vs. vGlut-mOrange+LGI1)	>0.9999	No
LGI1	N/A	12	3	10.17	2.34	12	Dunn's multiple comparisons test (vGlut-mOrange+LGI1-pH vs. vGlut-mOrange+LGI1)	0.6489	No
Fig 7C
Condition	Events/ROI	Neurons	Independent experiments	Mean	SEM	Statistical n	Test	p value	Significantly different?
Control IgGs	N/A	6	2	36.17	0.87	6	Unpaired t test	0.001	Yes
LGI1 IgGs	N/A	8	1	22	2.74	8
Fig 7D
Condition	Events/ROI	Neurons	Independent experiments	Mean	SEM	Statistical n	Test	p value	Significantly different?
Control IgGs	N/A	6	2	4240	1254	6	Unpaired t test	0.113	No
LGI1 IgGs	N/A	8	1	2325	282	8
Fig 7E
Condition	Events/ROI	Neurons	Independent experiments
Control IgGs	N/A	19	2
LGI1 IgGs	N/A	32	2
Fig 7F
Condition	Events/ROI	Neurons	Independent experiments	Mean	SEM	Statistical n	Test	p value	Significantly different?
Control IgGs	N/A	19	2	2.21	0.2	19	Unpaired t test	0.0055	Yes
LGI1 IgGs	N/A	32	2	3.24	0.24	32
Fig S1B
Condition	Events/ROI	Neurons	Independent experiments	Mean	SEM	Statistical n	Test	p value	Significantly different?
Surface-pH	N/A	13	2	1.712	0.23	13	Mann Whitney test	0.0061	Yes
LGI1-pH	N/A	15	2	2.425	0.21	15
Fig S1C
Condition	Events/ROI	Neurons	Independent experiments	Mean	SEM
Control IgGs	N/A	34	18	0.68	0.03
Fig S1E
Condition	Events/ROI	Neurons	Independent experiments	Mean	SEM	Statistical n	Test	p value	Significantly different?
ER-pH Before	N/A	7	2	1	0	7	Wilcoxon matched-pairs signed rank test	0.0156	Yes
ER-pH After	N/A	7	2	0.71	0.07	7
LGI1-pH Before	N/A	7	2	1	0	7	Wilcoxon matched-pairs signed rank test	0.0313	Yes
LGI1-pH After	N/A	7	2	0.95	0.02	7
Fig S1F
Condition	Events/ROI	Neurons	Independent experiments	Mean	SEM	Statistical n	Test	p value	Significantly different?
ER-pH	N/A	7	2	6.8	0.12	7	Mann Whitney test	>0.9999	No
LGI1-pH	N/A	7	2	6.76	0.12	7
Fig S2A
Condition	Events/ROI	Neurons	Independent experiments
LGI1-pH 1000AP 50Hz	388	7	6
LGI1-pH 200AP 50Hz	331	8	2
LGI1-pH 20AP 20Hz	12	10	3
Fig S3B
Condition	Events/ROI	Neurons	Independent experiments	Mean	SEM	Statistical n	Test	p value	Significantly different?
vGlut-pH	1214	11	6	0.38	0.01	1214	Mann-Whitney test	<0.0001	Yes
NPY-pH	39	4	3	7.76	1.28	39
Fig S3D
Condition	Events/ROI	Neurons	Independent experiments
LGI1-pH 1000AP 50Hz	388	7	6
Fig S3E
Condition	Events/ROI	Neurons	Independent experiments
LGI1Y433A-pH	477	11	4
Fig S4A
Condition	Events/ROI	Neurons	Independent experiments
eGFP	1727	N/A	1
Fig S4C
Condition	Events/ROI	Neurons	Independent experiments
LGI1-pH 200AP 50Hz	331	8	2
eGFP	1727	N/A	1
Fig S4E
Condition	Events/ROI	Neurons	Independent experiments
LGI1-pH 200AP 50Hz	331	8	2
Fig S5A
Condition	Events/ROI	Neurons	Independent experiments	Mean	SEM	Statistical n	Test	p value	Significantly different?
LGI1-pH Before	N/A	8	2	22.04	2.85	8	Wilcoxon matched-pairs signed rank test	0.0078	Yes
LGI1-pH After	N/A	8	2	28.76	3.06	8
Fig S5B
Condition	Events/ROI	Neurons	Independent experiments	Mean	SEM	Statistical n	Test	p value	Significantly different?
LGI1-pH	N/A	18	3	3789	653.4	18	Mann-Whitney test	0.0144	Yes
LGI1-pH + TTX	N/A	19	3	7385	1094	19
Fig S5C
Condition	Events/ROI	Neurons	Independent experiments	Mean	SEM	Statistical n	Test	p value	Significantly different?
ADAM23-pH	N/A	11	2	2566	454	11	Mann Whitney test	0.4789	No
ADAM23-pH + TTX	N/A	7	2	1974	399.5	7
Fig S6A
Condition	Events/ROI	Neurons	Independent experiments	Mean	SEM	Statistical n	Test	p value	Significantly different?
LGI1-pH	N/A	14	14	895.3	116.4	14	N/A	N/A	N/A
LGI1S473L-pH	N/A	9	5	697.5	103.2	9	Dunn's multiple comparisons test (vs. LGI1-pH)	>0.9999	No
LGI1Y433A-pH	N/A	11	4	530.7	60.64	11		0.1116	No
LGI1R474Q-pH	N/A	8	4	658.3	104.7	8		0.9365	No
LGI1T380A-pH	N/A	9	6	296.9	49.15	9		0.0002	Yes
Fig S6C
Condition	Events/ROI	Neurons	Independent experiments	Mean	SEM	Statistical n	Test	p value	Significantly different?
LGI1-pH	N/A	16	15	3230	478.8	16	N/A	N/A	N/A
LGI1S473L-pH	N/A	9	5	2649	430.3	9	Dunn's multiple comparisons test (vs. LGI1-pH)	>0.9999	No
LGI1Y433A-pH	N/A	11	4	2188	400.4	11		0.651	No
LGI1R474Q-pH	N/A	8	4	2350	442.1	8		>0.9999	No
LGI1T380A-pH	N/A	9	6	784.5	189	9		0.0003	Yes
Fig S6D
Condition	Events/ROI	Neurons	Independent experiments	Mean	SEM	Statistical n	Test	p value	Significantly different?
LGI1-pH	130	16	6	0.22	0.04	16	N/A	N/A	N/A
LGI1S473L-pH	91	9	5	0.2	0.05	9	Dunn's multiple comparisons test (vs. LGI1-pH)	>0.9999	No
LGI1Y433A-pH	42	9	3	0.14	0.07	9		>0.9999	No
LGI1R474Q-pH	24	8	4	-0.05	0.06	8		0.0014	Yes
LGI1T380A-pH	48	9	6	0.1	0.07	9		>0.9999	No
Fig S6E
Condition	Events/ROI	Neurons	Independent experiments	Mean	SEM	Statistical n	Test	p value	Significantly different?
LGI1S473L-pH Before	N/A	9	5	2649	430.3	9	Wilcoxon matched-pairs signed rank test	0.0547	No
LGI1S473L-pH After	N/A	9	5	2764	470.4	9
Fig S6F
Condition	Events/ROI	Neurons	Independent experiments	Mean	SEM	Statistical n	Test	p value	Significantly different?
LGI1R474Q-pH Before	N/A	8	4	2350	442.1	8	Wilcoxon matched-pairs signed rank test	0.7422	No
LGI1R474Q-pH After	N/A	8	4	2387	494.8	8
Fig S6G
Condition	Events/ROI	Neurons	Independent experiments	Mean	SEM	Statistical n	Test	p value	Significantly different?
LGI1T380A-pH Before	N/A	9	6	784.5	189	9	Wilcoxon matched-pairs signed rank test	0.8203	No
LGI1T380A-pH After	N/A	9	6	836.9	194.3	9
Fig S7B
Condition	Events/ROI	Neurons	Independent experiments
jGCaMP8f	N/A	6	2
jGCaMP8f + LGI1-pHmScarlet	N/A	6	3
jGCaMP8f + LGI1R474Q-pHmScarlet	N/A	6	1
jGCaMP8f + LGI1T380A-pHmScarlet	N/A	6	1
jGCaMP8f + LGI1E383A-pHmScarlet	N/A	6	1
`
Fig S8B
Condition	Events/ROI	Neurons	Independent experiments	Mean	SEM	Statistical n	Test	p value	Significantly different?
LGI1-pHmScarlet	N/A	21	3	2108	333.5	21	Mann-Whitney test	0.0373	Yes
LGI1-pHmScarlet + TTX	N/A	25	3	3116	407.5	25
Fig S8D
Condition	Events/ROI	Neurons	Independent experiments
Control	N/A	21	1
TTX	N/A	27	1
Fig S8E
Condition	Events/ROI	Neurons	Independent experiments	Mean	SEM	Statistical n	Test	p value	Significantly different?
Control	N/A	21	1	0.03	0.01	21	Mann-Whitney test	0.0225	Yes
TTX	N/A	27	1	0.09	0.02	27
Fig S8G
Condition	Events/ROI	Neurons	Independent experiments
Control	N/A	33	2
TTX	N/A	34	2
Fig S8H
Condition	Events/ROI	Neurons	Independent experiments	Mean	SEM	Statistical n	Test	p value	Significantly different?
Control	N/A	33	2	2.92	0.25	33	Mann-Whitney test	0.0034	Yes
TTX	N/A	34	2	3.96	0.29	34
Fig S9A
Condition	Events/ROI	Neurons	Independent experiments	Mean	SEM	Statistical n	Test	p value	Significantly different?
Control	N/A	17	6	477.8	64.33	17	N/A	N/A	N/A
LGI1-pH	N/A	18	5	635.7	85.18	18	Dunn's multiple comparisons test (vGlut-mOrange vs. vGlut-mOrange+LGI1-pH)	0.479	No
LGI1	N/A	12	3	272	43.77	12	Dunn's multiple comparisons test (vGlut-mOrange vs. vGlut-mOrange+LGI1)	0.0547	No
Fig S9B
Condition	Events/ROI	Neurons	Independent experiments	Mean	SEM	Statistical n	Test	p value	Significantly different?
Control IgGs	N/A	19	2	39.3	0.6	19	Unpaired t test	0.9344	No
LGI1 IgGs	N/A	32	2	39.9	0.8	32
